# The ubiquitin ligase HUWE1 enhances WNT signaling by antagonizing destruction complex-mediated β-catenin degradation and through a mechanism independent of β-catenin stability

**DOI:** 10.1101/2024.02.02.578552

**Authors:** Joseph K. McKenna, Yalan Wu, Praveen Sonkusre, Raj Chari, Andres M. Lebensohn

**Affiliations:** Laboratory of Cellular and Molecular Biology, Center for Cancer Research, National Cancer Institute, National Institutes of Health, Bethesda, Maryland, United States of America; Genome Modification Core, Laboratory Animal Sciences Program, Frederick National Lab for Cancer Research, Frederick, Maryland, United States of America

## Abstract

WNT/β-catenin signaling is mediated by the transcriptional coactivator β-catenin (CTNNB1). CTNNB1 abundance is regulated by phosphorylation and proteasomal degradation promoted by a destruction complex composed of the scaffold proteins APC and AXIN1 or AXIN2, and the kinases CSNK1A1 and GSK3A or GSK3B. Loss of CSNK1A1 increases CTNNB1 abundance, resulting in hyperactive WNT signaling. Previously, we demonstrated that the HECT domain ubiquitin ligase HUWE1 is necessary for hyperactive WNT signaling in HAP1 haploid human cells lacking CSNK1A1. Here, we investigate the mechanism underlying this requirement. In the absence of CSNK1A1, GSK3A/GSK3B still phosphorylated a fraction of CTNNB1, promoting its degradation. HUWE1 loss enhanced GSK3A/GSK3B-dependent CTNNB1 phosphorylation, further reducing CTNNB1 abundance. However, the reduction in CTNNB1 caused by HUWE1 loss was disproportionately smaller than the reduction in WNT target gene transcription. To test if the reduction in WNT signaling resulted from reduced CTNNB1 abundance alone, we engineered the endogenous *CTNNB1* locus in HAP1 cells to encode a CTNNB1 variant insensitive to destruction complex-mediated phosphorylation and degradation. HUWE1 loss in these cells reduced WNT signaling with no change in CTNNB1 abundance. Genetic interaction and overexpression analyses revealed that the effects of HUWE1 on WNT signaling were not only mediated by GSK3A/GSK3B, but also by APC and AXIN1. Regulation of WNT signaling by HUWE1 required its ubiquitin ligase activity. These results suggest that in cells lacking CSNK1A1, a destruction complex containing APC, AXIN1 and GSK3A/GSK3B downregulates WNT signaling by phosphorylating and targeting CTNNB1 for degradation. HUWE1 enhances WNT signaling by antagonizing this activity. Therefore, HUWE1 enhances WNT/CTNNB1 signaling through two mechanisms, one that regulates CTNNB1 abundance and another that is independent of CTNNB1 stability. Coordinated regulation of CTNNB1 abundance and an independent signaling step by HUWE1 would be an efficient way to control WNT signaling output, enabling sensitive and robust activation of the pathway.

**Author Summary:** The WNT pathway is a conserved signaling system with diverse functions in embryonic development and adult tissue homeostasis. Dysregulation of WNT signaling drives many types of cancer. Over four decades of research have revealed a great deal about how the core components of the WNT pathway regulate signaling, but much less is known about additional regulatory layers superimposed on the core signaling module. In this study we present an example of such regulation by the ubiquitin ligase HUWE1. Phosphorylation of the transcriptional co-activator β-catenin by a protein complex called the destruction complex targets β-catenin for degradation. This is considered the main regulated step in WNT signaling. We demonstrate that HUWE1 enhances WNT signaling through two distinct mechanisms. First, HUWE1 antagonizes the phosphorylation and degradation of β-catenin by the destruction complex. Second, HUWE1 enhances WNT signaling through a mechanism independent from control of β-catenin stability. The effects of HUWE1 on WNT signaling require its ubiquitin ligase activity, suggesting there is a HUWE1 substrate awaiting discovery. Our work therefore reveals a new role for HUWE1 controlling the main regulated step in WNT signaling – β-catenin phosphorylation by the destruction complex – and most likely a downstream mechanism.
