## Supplementary material for "The ubiquitin ligase HUWE1 enhances WNT signaling by antagonizing destruction complex-mediated β-catenin degradation and through a mechanism independent of β-catenin stability": File S1

### Sheet: Single mutants
Clone Name	Clone #	HDR Donor	CRISPR Guide	Genomic Sequence	Mutation	Genotype	Figures
Reference			CTNNB1_sgRNA_Ex3_II	CTGGACTCTGGAATCCATTCTGGTGCCACTACCACAGCTCCTTCTCTGAGTGGTAAAGGCAATCCTGAGGAAGAGGATGT
CTNNB1ST-A	II4	CTNNB1 (ST-A mutant) donor	CTNNB1_sgRNA_Ex3_II	CTGGACTCTGGAATCCATGCTGGTGCCACTGCCACAGCTCCTGCTCTGAGTGGTAAAGGCAATCCTGAGGAAGAGGATGT	3 point mutations	S37A, T41A, S45A	2A-F, S2A-E
Reference			CSNK1A1_sgRNA_Ex2	GCTAGAATCTCAGAAGGCCAGGCATCCCCAGTTGCTGTACGAGAGCAAGCTCTATAAGATTCTTCAAGGTGGGGTTGGCA
CSNK1A1KO-1	8		CSNK1A1_sgRNA_Ex2	GCTAGAATCTCAGAAGGCCAGGCATCCCCA[473bp]GCTGTACGAGAGCAAGCTCTATAAGATTCTTCAAGGTGGGGTT	473 bp insertion	frameshift	1A-C, S1A-D, 3A-F, 4A-E, S4A, S4D, S5A-B, 5A-E
Reference			CSNK1A1_sgRNA_Ex3	AGGTGGTATGGTCAGGAAAAAGACTACAATGTACTAGTCATGGATCTTCTGGGACCTAGCCTCGAAGACCTCTTCAATTT
CSNK1A1KO-2	19		CSNK1A1_sgRNA_Ex3	AGGTGGTATGGTCAGGAAAAAGACTACAATGTACTAGTCAT------TCTGGGACCTAGCCTCGAAGACCTCTTCAATTT	6 bp deletion	2 amino acid deletion	3A-F
Reference			APC_sgRNA_Ex18_2	CTAGGCAACTACCATCCAGCAACAGAAAATCCAGGAACTTCTTCAAAGCGAGGTTTGCAGATCTCCACCACTGCAGCCCA
APCKO-1	CR2-A2		APC_sgRNA_Ex18_2	CTAGGCAACTACCATCCAGCAACAGAAAATCCAGGAACTTT-----AGCGAGGTTTGCAGATCTCCACCACTGCAGCCCA	1 bp substitution, 5bp deletion	frameshift	3A-F, 4A-E, S4A, S4D, S5A-B
Reference			APC_sgRNA_Ex18_1	AGCTTAGATAGTTCTCGTTCTGAAAAAGATAGAAGTTTGGAGAGAGAACGCGGAATTGGTCTAGGCAACTACCATCCAGC
APCKO-2	CR1-G3		APC_sgRNA_Ex18_1	AGCTTAGATAGTTCTCGTTCTGAAAAAGATAGAAGTTTGGAGAGAGAA-----AATTGGTCTAGGCAACTACCATCCAGC	5 bp deletion	frameshift	3A-F
Reference			GSK3A_sgRNA_Ex4	GCTTTACCTAAATCTGGTGCTGGAATATGTGCCCGAGACAGTGTACCGGGTGGCCCGCCACTTCACCAAGGCCAAGTTGA
GSK3AKO	7		GSK3A_sgRNA_Ex4	GCTTTACCTAAATCTGGTGCTGGAATATGTGCCCGAGACAGTGTACCCGGGTGGCCCGCCACTTCACCAAGGCCAAGTTGA	1 bp insertion	frameshift	S4B-C
Reference			GSK3B_sgRNA_Ex5	CTGCCATCGGGATATTAAACCGCAGAACCTCTTGTTGGATCCTGATACTGCTGTATTAAAACTCTGTGACTTTGGAAGGT
GSK3BKO	21		GSK3B_sgRNA_Ex5	CTGCCATCGGGATATTAAACCGCAGAACCTCTTGGTTGGATCCTGATACTGCTGTATTAAAACTCTGTGACTTTGGAAGGT	1 bp insertion	frameshift	S4B-C

### Sheet: Double and triple mutants
Clone Name	Clone #	HDR Donor	CRISPR Guide 1	Genomic Sequence 1	Mutation 1	Genotype 1	CRISPR Guide 2	Genomic Sequence 2	Mutation 2	Genotype 2	Figures	CRISPR Guide 3	Genomic Sequence 3	Mutation 3	Genotype 3
Reference			CTNNB1_sgRNA_Ex3_II	CTGGACTCTGGAATCCATTCTGGTGCCACTACCACAGCTCCTTCTCTGAGTGGTAAAGGCAATCCTGAGGAAGAGGATGT			HUWE1_sgRNA_Ex1	AATTGAAATCATGAAAGTAGACAGGACTAAACTGAAGAAGACACCTACTGAGGCTGTAAGTATCCAAAAGTTTACTTTGC
CTNNB1(ST-A)	II4_25	CTNNB1 (ST-A mutant) donor	CTNNB1_sgRNA_Ex3_II	CTGGACTCTGGAATCCATGCTGGTGCCACTGCCACAGCTCCTGCTCTGAGTGGTAAAGGCAATCCTGAGGAAGAGGATGT	3 point mutations	S37A, T41A, S45A	HUWE1_sgRNA_Ex1	AATTGAAATCATGAAAGTAGACAGGACTAAACTGAAGAAGACACCTACTGAGGCTGTAAGTATCCAAAAGTTTACTTTGC	none	WT	S2F
CTNNB1(ST-A)	II4_32	CTNNB1 (ST-A mutant) donor	CTNNB1_sgRNA_Ex3_II	CTGGACTCTGGAATCCATGCTGGTGCCACTGCCACAGCTCCTGCTCTGAGTGGTAAAGGCAATCCTGAGGAAGAGGATGT	3 point mutations	S37A, T41A, S45A	HUWE1_sgRNA_Ex1	AATTGAAATCATGAAAGTAGACAGGACTAAACTGAAGAAGACACCTACTGAGGCTGTAAGTATCCAAAAGTTTACTTTGC	none	WT	S2F
CTNNB1(ST-A); HUWE1KO-1	II4_27	CTNNB1 (ST-A mutant) donor	CTNNB1_sgRNA_Ex3_II	CTGGACTCTGGAATCCATGCTGGTGCCACTGCCACAGCTCCTGCTCTGAGTGGTAAAGGCAATCCTGAGGAAGAGGATGT	3 point mutations	S37A, T41A, S45A	HUWE1_sgRNA_Ex1	AATTGAAATCATGAAAGTAGACAGGACTAAACTGAAGAAGACACCTAACTGAGGCTGTAAGTATCCAAAAGTTTACTTTGC	1 bp insertion	frameshift	S2F
CTNNB1(ST-A); HUWE1KO-1	II4_28	CTNNB1 (ST-A mutant) donor	CTNNB1_sgRNA_Ex3_II	CTGGACTCTGGAATCCATGCTGGTGCCACTGCCACAGCTCCTGCTCTGAGTGGTAAAGGCAATCCTGAGGAAGAGGATGT	3 point mutations	S37A, T41A, S45A	HUWE1_sgRNA_Ex1	AATTGAAATCATGAAAGTAGACAGGACTAAACTGAAGAAGACACCTAATA-----------------------ACTTTGC	26 bp deletion, 3 bp insertion	frameshift	S2F
CTNNB1(ST-A); HUWE1KO-1	II4_29	CTNNB1 (ST-A mutant) donor	CTNNB1_sgRNA_Ex3_II	CTGGACTCTGGAATCCATGCTGGTGCCACTGCCACAGCTCCTGCTCTGAGTGGTAAAGGCAATCCTGAGGAAGAGGATGT	3 point mutations	S37A, T41A, S45A	HUWE1_sgRNA_Ex1	AATTGAAATCATGAAAGTAGACAGGACTAAACTG-------------CTGAGGCTGTMAGTATCCAAAAGTTTACTTTGC	13 bp deletion	frameshift	S2F
CTNNB1(ST-A); HUWE1KO-1	II4_30	CTNNB1 (ST-A mutant) donor	CTNNB1_sgRNA_Ex3_II	CTGGACTCTGGAATCCATGCTGGTGCCACTGCCACAGCTCCTGCTCTGAGTGGTAAAGGCAATCCTGAGGAAGAGGATGT	3 point mutations	S37A, T41A, S45A	HUWE1_sgRNA_Ex1	AATTGAAATCATGAAAGTAGACAGGACTAAACTGAAGAAGACACCTA--GAGGCTGTAAGTATCCAAAAGTTTACTTTGC	2 bp deletion	frameshift	S2F
Reference			CTNNB1_sgRNA_Ex3_II	CTGGACTCTGGAATCCATTCTGGTGCCACTACCACAGCTCCTTCTCTGAGTGGTAAAGGCAATCCTGAGGAAGAGGATGT			HUWE1_sgRNA_Ex2	CAGAGCCTTAATAGACAAACTCAAAGTTTGTAATGATGAGCAACTTCTCTTGGAACTGCAGCAGATCAAAACATGGAACA
CTNNB1(ST-A)	II4_1	CTNNB1 (ST-A mutant) donor	CTNNB1_sgRNA_Ex3_II	CTGGACTCTGGAATCCATGCTGGTGCCACTGCCACAGCTCCTGCTCTGAGTGGTAAAGGCAATCCTGAGGAAGAGGATGT	3 point mutations	S37A, T41A, S45A	HUWE1_sgRNA_Ex2	CAGAGCCTTAATAGACAAACTCAAAGTTTGTAATGATGAGCAACTTCTCTTGGAACTGCAGCAGATCAAAACATGGAACA	none	WT	2A-F, S2B, S2F
CTNNB1(ST-A)	II4_8	CTNNB1 (ST-A mutant) donor	CTNNB1_sgRNA_Ex3_II	CTGGACTCTGGAATCCATGCTGGTGCCACTGCCACAGCTCCTGCTCTGAGTGGTAAAGGCAATCCTGAGGAAGAGGATGT	3 point mutations	S37A, T41A, S45A	HUWE1_sgRNA_Ex2	CAGAGCCTTAATAGACAAACTCAAAGTTTGTAATGATGAGCAACTTCTCTTGGAACTGCAGCAGATCAAAACATGGAACA	none	WT	S2F
CTNNB1(ST-A)	II4_9	CTNNB1 (ST-A mutant) donor	CTNNB1_sgRNA_Ex3_II	CTGGACTCTGGAATCCATGCTGGTGCCACTGCCACAGCTCCTGCTCTGAGTGGTAAAGGCAATCCTGAGGAAGAGGATGT	3 point mutations	S37A, T41A, S45A	HUWE1_sgRNA_Ex2	CAGAGCCTTAATAGACAAACTCAAAGTTTGTAATGATGAGCAACTTCTCTTGGAACTGCAGCAGATCAAAACATGGAACA	none	WT	S2F
CTNNB1(ST-A)	II4_10	CTNNB1 (ST-A mutant) donor	CTNNB1_sgRNA_Ex3_II	CTGGACTCTGGAATCCATGCTGGTGCCACTGCCACAGCTCCTGCTCTGAGTGGTAAAGGCAATCCTGAGGAAGAGGATGT	3 point mutations	S37A, T41A, S45A	HUWE1_sgRNA_Ex2	CAGAGCCTTAATAGACAAACTCAAAGTTTGTAATGATGAGCAACTTCTCTTGGAACTGCAGCAGATCAAAACATGGAACA	none	WT	S2F
CTNNB1(ST-A)	II4_39	CTNNB1 (ST-A mutant) donor	CTNNB1_sgRNA_Ex3_II	CTGGACTCTGGAATCCATGCTGGTGCCACTGCCACAGCTCCTGCTCTGAGTGGTAAAGGCAATCCTGAGGAAGAGGATGT	3 point mutations	S37A, T41A, S45A	HUWE1_sgRNA_Ex2	CAGAGCCTTAATAGACAAACTCAAAGTTTGTAATGATGAGCAACTTCTCTTGGAACTGCAGCAGATCAAAACATGGAACA	none	WT	S2F
CTNNB1(ST-A)	II4_42	CTNNB1 (ST-A mutant) donor	CTNNB1_sgRNA_Ex3_II	CTGGACTCTGGAATCCATGCTGGTGCCACTGCCACAGCTCCTGCTCTGAGTGGTAAAGGCAATCCTGAGGAAGAGGATGT	3 point mutations	S37A, T41A, S45A	HUWE1_sgRNA_Ex2	CAGAGCCTTAATAGACAAACTCAAAGTTTGTAATGATGAGCAACTTCTCTTGGAACTGCAGCAGATCAAAACATGGAACA	none	WT	S2F
CTNNB1(ST-A)	II4_45	CTNNB1 (ST-A mutant) donor	CTNNB1_sgRNA_Ex3_II	CTGGACTCTGGAATCCATGCTGGTGCCACTGCCACAGCTCCTGCTCTGAGTGGTAAAGGCAATCCTGAGGAAGAGGATGT	3 point mutations	S37A, T41A, S45A	HUWE1_sgRNA_Ex2	CAGAGCCTTAATAGACAAACTCAAAGTTTGTAATGATGAGCAACTTCTCTTGGAACTGCAGCAGATCAAAACATGGAACA	none	WT	2A-F, S2B, S2F
CTNNB1(ST-A)	II4_46	CTNNB1 (ST-A mutant) donor	CTNNB1_sgRNA_Ex3_II	CTGGACTCTGGAATCCATGCTGGTGCCACTGCCACAGCTCCTGCTCTGAGTGGTAAAGGCAATCCTGAGGAAGAGGATGT	3 point mutations	S37A, T41A, S45A	HUWE1_sgRNA_Ex2	CAGAGCCTTAATAGACAAACTCAAAGTTTGTAATGATGAGCAACTTCTCTTGGAACTGCAGCAGATCAAAACATGGAACA	none	WT	S2F
CTNNB1(ST-A)	II4_47	CTNNB1 (ST-A mutant) donor	CTNNB1_sgRNA_Ex3_II	CTGGACTCTGGAATCCATGCTGGTGCCACTGCCACAGCTCCTGCTCTGAGTGGTAAAGGCAATCCTGAGGAAGAGGATGT	3 point mutations	S37A, T41A, S45A	HUWE1_sgRNA_Ex2	CAGAGCCTTAATAGACAAACTCAAAGTTTGTAATGATGAGCAACTTCTCTTGGAACTGCAGCAGATCAAAACATGGAACA	none	WT	S2F
CTNNB1(ST-A)	II4_50	CTNNB1 (ST-A mutant) donor	CTNNB1_sgRNA_Ex3_II	CTGGACTCTGGAATCCATGCTGGTGCCACTGCCACAGCTCCTGCTCTGAGTGGTAAAGGCAATCCTGAGGAAGAGGATGT	3 point mutations	S37A, T41A, S45A	HUWE1_sgRNA_Ex2	CAGAGCCTTAATAGACAAACTCAAAGTTTGTAATGATGAGCAACTTCTCTTGGAACTGCAGCAGATCAAAACATGGAACA	none	WT	S2F
CTNNB1(ST-A); HUWE1KO-2	II4_4	CTNNB1 (ST-A mutant) donor	CTNNB1_sgRNA_Ex3_II	CTGGACTCTGGAATCCATGCTGGTGCCACTGCCACAGCTCCTGCTCTGAGTGGTAAAGGCAATCCTGAGGAAGAGGATGT	3 point mutations	S37A, T41A, S45A	HUWE1_sgRNA_Ex2	CAGAGCCTTAATAGACAAACTCAAAGTTTGTAATGATGAGCAACT--TCTTGGAACTGCAGCAGATCAAAACATGGAACA	2 bp deletion	frameshift	2A-F, S2B, S2F
CTNNB1(ST-A); HUWE1KO-2	II4_11	CTNNB1 (ST-A mutant) donor	CTNNB1_sgRNA_Ex3_II	CTGGACTCTGGAATCCATGCTGGTGCCACTGCCACAGCTCCTGCTCTGAGTGGTAAAGGCAATCCTGAGGAAGAGGATGT	3 point mutations	S37A, T41A, S45A	HUWE1_sgRNA_Ex2	CAGAGCCTTAATAGACAAACTCAAAGTTTGTAATGATGAGCAACTTCATCTTGGAACTGCAGCAGATCAAAACATGGAACA	1 bp insertion	frameshift	S2F
CTNNB1(ST-A); HUWE1KO-2	II4_12	CTNNB1 (ST-A mutant) donor	CTNNB1_sgRNA_Ex3_II	CTGGACTCTGGAATCCATGCTGGTGCCACTGCCACAGCTCCTGCTCTGAGTGGTAAAGGCAATCCTGAGGAAGAGGATGT	3 point mutations	S37A, T41A, S45A	HUWE1_sgRNA_Ex2	CAGAGCCTTAATAGACAAACTCAAAGTTTGTAATGATGAGCA-----------AACTGCAGCAGATCAAAACATGGAACA	11 bp deletion	frameshift	2A-F, S2B, S2F
CTNNB1(ST-A); HUWE1KO-2	II4_40	CTNNB1 (ST-A mutant) donor	CTNNB1_sgRNA_Ex3_II	CTGGACTCTGGAATCCATGCTGGTGCCACTGCCACAGCTCCTGCTCTGAGTGGTAAAGGCAATCCTGAGGAAGAGGATGT	3 point mutations	S37A, T41A, S45A	HUWE1_sgRNA_Ex2	CAGAGCCTTAATAGACAAACTCAAAGTTTGTAATGATGAGCAACTTCATCTTGGAACTGCAGCAGATCAAAACATGGAACA	1 bp insertion	frameshift	S2F
CTNNB1(ST-A); HUWE1KO-2	II4_41	CTNNB1 (ST-A mutant) donor	CTNNB1_sgRNA_Ex3_II	CTGGACTCTGGAATCCATGCTGGTGCCACTGCCACAGCTCCTGCTCTGAGTGGTAAAGGCAATCCTGAGGAAGAGGATGT	3 point mutations	S37A, T41A, S45A	HUWE1_sgRNA_Ex2	CAGAGCCTTAATAGACAAACTCAAAGTTTGTAATGATGAGCAA----TCTTGGAACTGCAGCAGATCAAAACATGGAACA	4 bp deletion	frameshift	2A-F, S2B, S2F
Reference			CSNK1A1_sgRNA_Ex2	GCTAGAATCTCAGAAGGCCAGGCATCCCCAGTTGCTGTACGAGAGCAAGCTCTATAAGATTCTTCAAGGTGGGGTTGGCA			HUWE1_sgRNA_Ex2	CAGAGCCTTAATAGACAAACTCAAAGTTTGTAATGATGAGCAACTTCTCTTGGAACTGCAGCAGATCAAAACATGGAACA
CSNK1A1KO-1; HUWE1KO-1	8_16		CSNK1A1_sgRNA_Ex2	GCTAGAATCTCAGAAGGCCAGGCATCCCCA[473bp]GCTGTACGAGAGCAAGCTCTATAAGATTCTTCAAGGTGGGGTT	473 bp insertion	frameshift	HUWE1_sgRNA_Ex2	CAGAGNCTTAATAGACAAACTCAAAGTTTGTAATGATGAGCAACTTCTTCTTGGAACTGCAGCAGATCAAAACATGGAAC	1 bp insertion	frameshift	1A-C, S1A-D, 3A-F, 5A-E
Reference			CSNK1A1_sgRNA_Ex3	CGGTGGTATGGTCAGGAAAAAGACTACAATGTACTAGTCATGGATCTTCTGGGACCTAGCCTCGAAGACCTCTTCAATTT			HUWE1_sgRNA_Ex1	AATTGAAATCATGAAAGTAGACAGGACTAAACTGAAGAAGACACCTACTGAGGCTGTAAGTATCCAAAAGTTTACTTTGC
CSNK1A1KO-2; HUWE1KO-2	19_5		CSNK1A1_sgRNA_Ex3	CGGTGGTATGGTCAGGAAAAAGACTACAATGTACTAGTCAT------TCTGGGACCTAGCCTCGAAGACCTCTTCAATTT	6 bp deletion	2 amino acid deletion	HUWE1_sgRNA_Ex1	AATTGAAATCATGAAAGTAGACAGGACTAAACTGAA-------------GAGGCTGTAAGTATCCAAAAGTTTACTTTGC	13 bp deletion	frameshift	3A-F
Reference			CSNK1A1_sgRNA_Ex3	CGGTGGTATGGTCAGGAAAAAGACTACAATGTACTAGTCATGGATCTTCTGGGACCTAGCCTCGAAGACCTCTTCAATTT			HUWE1_sgRNA_Ex2	CAGAGCCTTAATAGACAAACTCAAAGTTTGTAATGATGAGCAACTTCTCTTGGAACTGCAGCAGATCAAAACATGGAACA
CSNK1A1KO-2; HUWE1KO-1	19_24		CSNK1A1_sgRNA_Ex3	CGGTGGTATGGTCAGGAAAAAGACTACAATGTACTAGTCAT------TCTGGGACCTAGCCTCGAAGACCTCTTCAATTT	6 bp deletion	2 amino acid deletion	HUWE1_sgRNA_Ex2	CAGAGCCTTAATAGACAAACTCAAAGTTTGTAATGATGAGCAACT--TCTTGGAACTGCAGCAGATCAAAACATGGAACA	2 bp deletion	frameshift	3A-F
Reference			APC_sgRNA_Ex18_2	CTAGGCAACTACCATCCAGCAACAGAAAATCCAGGAACTTCTTCAAAGCGAGGTTTGCAGATCTCCACCACTGCAGCCCA			HUWE1_sgRNA_Ex2	CAGAGCCTTAATAGACAAACTCAAAGTTTGTAATGATGAGCAACTTCTCTTGGAACTGCAGCAGATCAAAACATGGAACA
APCKO-1; HUWE1KO-1	CR2-A2_16		APC_sgRNA_Ex18_2	CTAGGCAACTACCATCCAGCAACAGAAAATCCAGGAACTTT-----AGCGAGGTTTGCAGATCTCCACCACTGCAGCCCA	1 bp substitution, 5 bp deletion	frameshift	HUWE1_sgRNA_Ex2	CAGAGCCTTAATAGACAAACTCAAAGTTTGTAATGATGAGCAACTTCATCTTGGAACTGCAGCAGATCAAAACATGGAACA	1 bp insertion	frameshift	3A-F
APCKO-1; HUWE1KO-2	CR2-A2_24		APC_sgRNA_Ex18_2	CTAGGCAACTACCATCCAGCAACAGAAAATCCAGGAACTTT-----AGCGAGGTTTGCAGATCTCCACCACTGCAGCCCA	1 bp substitution, 5 bp deletion	frameshift	HUWE1_sgRNA_Ex2	CAGAGCCTTAATAGACAAACTCAAAGTTTGTAATGATGAGCAACTTCTTCTTGGAACTGCAGCAGATCAAAACATGGAACA	1 bp insertion	frameshift	3A-F
Reference			APC_sgRNA_Ex18_1	AGCTTAGATAGTTCTCGTTCTGAAAAAGATAGAAGTTTGGAGAGAGAACGCGGAATTGGTCTAGGCAACTACCATCCAGC			HUWE1_sgRNA_Ex1	AATTGAAATCATGAAAGTAGACAGGACTAAACTGAAGAAGACACCTACTGAGGCTGTAAGTATCCAAAAGTTTACTTTGC
APCKO-2; HUWE1KO-1	CR1-G3_7		APC_sgRNA_Ex18_1	AGCTTAGATAGTTCTCGTTCTGAAAAAGATAGAAGTTTGGAGAGAGAA-----AATTGGTCTAGGCAACTACCATCCAGC	5 bp deletion	frameshift	HUWE1_sgRNA_Ex1	AATTGAAATCATGAAAGTAGACAGGACTAAACTGAAGAAGACACCTAATACGGTTATCCACAGAATCAGGGGATAACGCAGGAAAGAACATGTGAGCAAAAGGCCAGCAAAAGGCCAGGAACCGTAAAAAGGCCGCGTTGCTGGCCTGAGGCTGTAAGTATCCAAAAGTTTACTTTGC	98 bp insertion	frameshift	3A-F
Reference			APC_sgRNA_Ex18_2	CTAGGCAACTACCATCCAGCAACAGAAAATCCAGGAACTTCTTCAAAGCGAGGTTTGCAGATCTCCACCACTGCAGCCCA			CSNK1A1_sgRNA_Ex3	AGGTGGTATGGTCAGGAAAAAGACTACAATGTACTAGTCATGGATCTTCTGGGACCTAGCCTCGAAGACCTCTTCAATTT
APCKO; CSNK1A1KO	CR2-A2_20		APC_sgRNA_Ex18_2	CTAGGCAACTACCATCCAGCAACAGAAAATCCAGGAACTTT-----AGCGAGGTTTGCAGATCTCCACCACTGCAGCCCA	1 bp substitution, 5 bp deletion	frameshift	CSNK1A1_sgRNA_Ex3	AGGTGGTATGGTCAGGAAAAAGACTACAATGTACTAGTCATGC----TCTGGGACCTAGCCTCGAAGACCTCTTCAATTT	1 bp substitution, 4 bp deletion	frameshift	4A-E, S4A, S4D, S5A-B
Reference			APC_sgRNA_Ex18_2	CTAGGCAACTACCATCCAGCAACAGAAAATCCAGGAACTTCTTCAAAGCGAGGTTTGCAGATCTCCACCACTGCAGCCCA			CSNK1A1_sgRNA_Ex3	AGGTGGTATGGTCAGGAAAAAGACTACAATGTACTAGTCATGGATCTTCTGGGACCTAGCCTCGAAGACCTCTTCAATTT				HUWE1_sgRNA_Ex1	AATTGAAATCATGAAAGTAGACAGGACTAAACTGAAGAAGACACCTACTGAGGCTGTAAGTATCCAAAAGTTTACTTTGC
APCKO-1; CSNK1A1KO-1	CR2-A2_20_5		APC_sgRNA_Ex18_2	CTAGGCAACTACCATCCAGCAACAGAAAATCCAGGAACTTT-----AGCGAGGTTTGCAGATCTCCACCACTGCAGCCCA	1 bp substitution, 5 bp deletion	frameshift	CSNK1A1_sgRNA_Ex3	AGGTGGTATGGTCAGGAAAAAGACTACAATGTACTAGTCATGC----TCTGGGACCTAGCCTCGAAGACCTCTTCAATTT	1 bp substitution, 4 bp deletion	frameshift	3A-F	HUWE1_sgRNA_Ex1	AATTGAAATCATGAAAGTAGACAGGACTAAACTGAAGAAGACACCTACTGAGGCTGTAAGTATCCAAAAGTTTACTTTGC	None	WT
APCKO-1; CSNK1A1KO-2	CR2-A2_20_13		APC_sgRNA_Ex18_2	CTAGGCAACTACCATCCAGCAACAGAAAATCCAGGAACTTT-----AGCGAGGTTTGCAGATCTCCACCACTGCAGCCCA	1 bp substitution, 5 bp deletion	frameshift	CSNK1A1_sgRNA_Ex3	AGGTGGTATGGTCAGGAAAAAGACTACAATGTACTAGTCATGC----TCTGGGACCTAGCCTCGAAGACCTCTTCAATTT	1 bp substitution, 4 bp deletion	frameshift	3A-F	HUWE1_sgRNA_Ex1	AATTGAAATCATGAAAGTAGACAGGACTAAACTGAAGAAGACACCTACTGAGGCTGTAAGTATCCAAAAGTTTACTTTGC	None	WT
APCKO-1; CSNK1A1KO-1; HUWE1KO-1	CR2-A2_20_10		APC_sgRNA_Ex18_2	CTAGGCAACTACCATCCAGCAACAGAAAATCCAGGAACTTT-----AGCGAGGTTTGCAGATCTCCACCACTGCAGCCCA	1 bp substitution, 5 bp deletion	frameshift	CSNK1A1_sgRNA_Ex3	AGGTGGTATGGTCAGGAAAAAGACTACAATGTACTAGTCATGC----TCTGGGACCTAGCCTCGAAGACCTCTTCAATTT	1 bp substitution, 4 bp deletion	frameshift	3A-F	HUWE1_sgRNA_Ex1	AATTGAAATCATGAAAGTAGACAGGACTAAACTGAAGAAGACA--------------------CCAAAAGTTTACTTTGC	20 bp deletion	frameshift
APCKO-1; CSNK1A1KO-1; HUWE1KO-2	CR2-A2_20_14		APC_sgRNA_Ex18_2	CTAGGCAACTACCATCCAGCAACAGAAAATCCAGGAACTTT-----AGCGAGGTTTGCAGATCTCCACCACTGCAGCCCA	1 bp substitution, 5 bp deletion	frameshift	CSNK1A1_sgRNA_Ex3	AGGTGGTATGGTCAGGAAAAAGACTACAATGTACTAGTCATGC----TCTGGGACCTAGCCTCGAAGACCTCTTCAATTT	1 bp substitution, 4 bp deletion	frameshift	3A-F	HUWE1_sgRNA_Ex1	AATTGAAATCATGAAAGTAGACAGGACTAAACTGAAGAAGACACCTA--GAGGCTGTAAGTATCCAAAAGTTTACTTTGC	2 bp deletion	frameshift
APCKO-1; CSNK1A1KO-1; HUWE1KO-3	CR2-A2_20_15		APC_sgRNA_Ex18_2	CTAGGCAACTACCATCCAGCAACAGAAAATCCAGGAACTTT-----AGCGAGGTTTGCAGATCTCCACCACTGCAGCCCA	1 bp substitution, 5 bp deletion	frameshift	CSNK1A1_sgRNA_Ex3	AGGTGGTATGGTCAGGAAAAAGACTACAATGTACTAGTCATGC----TCTGGGACCTAGCCTCGAAGACCTCTTCAATTT	1 bp substitution, 4 bp deletion	frameshift	3A-F	HUWE1_sgRNA_Ex1	AATTGAAATCATGAAAGTAGACAGGACTAAACTGAAGAAGACACCT----AGGCTGTAAGTATCCAAAAGTTTACTTTGC	4 bp deletion	frameshift
Reference			AXIN1_sgRNA_Ex1_I	CAAAATGAATATCCAAGAGCAGGGTTTCCCCTTGGACCTCGGAGCAAGTTTCACCGAAGATGCTCCCCGACCCCCAGTGC			AXIN2_sgRNA_Ex1	AGGTCACCAAACCCATGCCTGTCTCTTCCAACACCAGGCGGAACGAAGATGGGTTGGGGGAGCCGGAGGGGCGGGCATCT
AXIN1KO; AXIN2KO	7		AXIN1_sgRNA_Ex1_I	CAAAATGAATATCCAAGAGCAGGGTTTCCCTGCT-------------------------------------------...	545 bp deletion, 4 bp insertion	frameshift	AXIN2_sgRNA_Ex1	AGGTCACCAAACCCATGTCTGTCTCTTCCAACACCAGGCGGAACGA-GATGGGTTGGGGGAGCCGGAGGGGCGGGCATCT	1 bp deletion	frameshift	4A-E, S4A, S4D, S5A-B
Reference			CSNK1A1_sgRNA_Ex2	GCTAGAATCTCAGAAGGCCAGGCATCCCCAGTTGCTGTACGAGAGCAAGCTCTATAAGATTCTTCAAGGTGGGGTTGGCA			AXIN1_sgRNA_Ex1_I	CAAAATGAATATCCAAGAGCAGGGTTTCCCCTTGGACCTCGGAGCAAGTTTCACCGAAGATGCTCCCCGACCCCCAGTGC				AXIN2_sgRNA_Ex4	CTTTTCCTTTCCCTTAGAGATGGAATTCCTCCTTATCGTGTGGGCAGTAAGAAACAGCTCCAGAGAGAAATGCATCGCAG
CSNK1A1KO; AXIN1KO; AXIN2KO	8_4		CSNK1A1_sgRNA_Ex2	GCTAGAATCTCAGAAGGCCAGGCATCCCCA[473bp]GCTGTACGAGAGCAAGCTCTATAAGATTCTTCAAGGTGGGGTT	473 bp insertion	frameshift	AXIN1_sgRNA_Ex1_I	CAAAATGAATATC----------------------------------------------------------------...	172 bp deletion	frameshift	4A-E, S4A, S4D, S5A-B	AXIN2_sgRNA_Ex4	CTTTTCCTTTCCCTTAGAGATGGAATTCCTCCTTTATCGTGTGGGCAGTAAGAAACAGCTCCAGAGAGAAATGCATCGCAG	1 bp insertion	frameshift
Reference			CSNK1A1_sgRNA_Ex2	GCTAGAATCTCAGAAGGCCAGGCATCCCCAGTTGCTGTACGAGAGCAAGCTCTATAAGATTCTTCAAGGTGGGGTTGGCA			AXIN1_sgRNA_Ex1_I	CAAAATGAATATCCAAGAGCAGGGTTTCCCCTTGGACCTCGGAGCAAGTTTCACCGAAGATGCTCCCCGACCCCCAGTGC
CSNK1A1KO; AXIN1KO	8_5		CSNK1A1_sgRNA_Ex2	GCTAGAATCTCAGAAGGCCAGGCATCCCCA[473bp]GCTGTACGAGAGCAAGCTCTATAAGATTCTTCAAGGTGGGGTT	473 bp insertion	frameshift	AXIN1_sgRNA_Ex1_I	CAAAATGAATATCCAAGAGCAGGGTTTCCCCTT-GACCTCGGAGCAAGTTTCACCGAAGATGCTCCCCGACCCCCAGTGC	1 bp deletion	frameshift	4A-E, S4A, S4D, S5A-B
Reference			CSNK1A1_sgRNA_Ex2	GCTAGAATCTCAGAAGGCCAGGCATCCCCAGTTGCTGTACGAGAGCAAGCTCTATAAGATTCTTCAAGGTGGGGTTGGCA			AXIN2_sgRNA_Ex4	CTTTTCCTTTCCCTTAGAGATGGAATTCCTCCTTATCGTGTGGGCAGTAAGAAACAGCTCCAGAGAGAAATGCATCGCAG
CSNK1A1KO; AXIN2KO	8_1		CSNK1A1_sgRNA_Ex2	GCTAGAATCTCAGAAGGCCAGGCATCCCCA[473bp]GCTGTACGAGAGCAAGCTCTATAAGATTCTTCAAGGTGGGGTT	473 bp insertion	frameshift	AXIN2_sgRNA_Ex4	CTTTTCCTTTCCCTTAGAGATGGAATTCCTCCTT[379bp]ATCGTGTGGGCAGTAAGAAACAGCTCCAGAGAGAAATGCATCGCAG	379 bp insertion	frameshift	4A-E, S4A, S4D, S5A-B
Reference			GSK3A_sgRNA_Ex4	GCTTTACCTAAATCTGGTGCTGGAATATGTGCCCGAGACAGTGTACCGGGTGGCCCGCCACTTCACCAAGGCCAAGTTGA			GSK3B_sgRNA_Ex5	CTGCCATCGGGATATTAAACCGCAGAACCTCTTGTTGGATCCTGATACTGCTGTATTAAAACTCTGTGACTTTGGAAGGT
GSK3AKO; GSK3BKO	2		GSK3A_sgRNA_Ex4	GCTTTACCTAAATCTGGTGCTGGAATATGTGCCCGAGACAGTGTACC--GTGGCCCGCCACTTCACCAAGGCCAAGTTGA	2 bp deletion	frameshift	GSK3B_sgRNA_Ex5	CTGCCATCGGGATATTAAACCGCAGAACCTCTT----GATCCTGATACTGCTGTATTAAAACTCTGTGACTTTGGAAGGT	4 bp deletion	frameshift	4A-E, S4A-D, S5A-B
Reference			CSNK1A1_sgRNA_Ex2	GCTAGAATCTCAGAAGGCCAGGCATCCCCAGTTGCTGTACGAGAGCAAGCTCTATAAGATTCTTCAAGGTGGGGTTGGCA			GSK3A_sgRNA_Ex4	GCTTTACCTAAATCTGGTGCTGGAATATGTGCCCGAGACAGTGTACCGGGTGGCCCGCCACTTCACCAAGGCCAAGTTGA				GSK3B_sgRNA_Ex5	CTGCCATCGGGATATTAAACCGCAGAACCTCTTGTTGGATCCTGATACTGCTGTATTAAAACTCTGTGACTTTGGAAGGT
CSNK1A1KO; GSK3AKO; GSK3BKO	8_8		CSNK1A1_sgRNA_Ex2	GCTAGAATCTCAGAAGGCCAGGCATCCCCA[473bp]GCTGTACGAGAGCAAGCTCTATAAGATTCTTCAAGGTGGGGTT	473 bp insertion	frameshift	GSK3A_sgRNA_Ex4	GCTTTACCTAAATCTGGTGCTGGAATATGTGCCCGAGACAGTGTAC-GGGTGGCCCGCCACTTCACCAAGGCCAAGTTGA	1 bp deletion	frameshift	4A-E, S4A, S4D, S5A-B	GSK3B_sgRNA_Ex5	CTGCCATCGGGATATTAAACCGCAGAACCTCTT[62bp]GTTGGATCCTGATACTGCTGTATTAAAACTCTGTGACTTTGGAAGGT	62 bp insertion	frameshift
Reference			CSNK1A1_sgRNA_Ex2	GCTAGAATCTCAGAAGGCCAGGCATCCCCAGTTGCTGTACGAGAGCAAGCTCTATAAGATTCTTCAAGGTGGGGTTGGCA			GSK3A_sgRNA_Ex4	GCTTTACCTAAATCTGGTGCTGGAATATGTGCCCGAGACAGTGTACCGGGTGGCCCGCCACTTCACCAAGGCCAAGTTGA
CSNK1A1KO; GSK3AKO	8_2		CSNK1A1_sgRNA_Ex2	GCTAGAATCTCAGAAGGCCAGGCATCCCCA[473bp]GCTGTACGAGAGCAAGCTCTATAAGATTCTTCAAGGTGGGGTT	473 bp insertion	frameshift	GSK3A_sgRNA_Ex4	GCTTTACCTAAATCTGGTGCTGGAATATGTGCCCGAGACAGTGTAC-GGGTGGCCCGCCACTTCACCAAGGCCAAGTTGA	1 bp deletion	frameshift	4A-E, S4A, S4D, S5A-B
Reference			CSNK1A1_sgRNA_Ex2	GCTAGAATCTCAGAAGGCCAGGCATCCCCAGTTGCTGTACGAGAGCAAGCTCTATAAGATTCTTCAAGGTGGGGTTGGCA			GSK3B_sgRNA_Ex5	CTGCCATCGGGATATTAAACCGCAGAACCTCTTGTTGGATCCTGATACTGCTGTATTAAAACTCTGTGACTTTGGAAGGT
CSNK1A1KO; GSK3BKO	8_3		CSNK1A1_sgRNA_Ex2	GCTAGAATCTCAGAAGGCCAGGCATCCCCA[473bp]GCTGTACGAGAGCAAGCTCTATAAGATTCTTCAAGGTGGGGTT	473 bp insertion	frameshift	GSK3B_sgRNA_Ex5	CTGCCATCGGGATATTAAACCGCAGAACCTCTTGGTTGGATCCTGATACTGCTGTATTAAAACTCTGTGACTTTGGAAGGT	1 bp insertion	frameshift	4A-E, S4A, S4D, S5A-B
Reference			CSNK1A1_sgRNA_Ex2	GCTAGAATCTCAGAAGGCCAGGCATCCCCAGTTGCTGTACGAGAGCAAGCTCTATAAGATTCTTCAAGGTGGGGTTGGCA			HUWE1_C4341R_sgRNA1	CCATCGAGATGACAGGTCCACAGATCGCCTGCCTTCAGCTCACACATGGTAAAAGGAAGGGTTTGTTTCTCCTTTTCAGT
CSNK1A1KO; HUWE1C4341R-1	8_3		CSNK1A1_sgRNA_Ex2	GCTAGAATCTCAGAAGGCCAGGCATCCCCA[473bp]GCTGTACGAGAGCAAGCTCTATAAGATTCTTCAAGGTGGGGTT	473 bp insertion	frameshift	HUWE1_C4341R_sgRNA1	CCATCGAGATGACAGGTCCACAGATCGCCTGCCTTCAGCTCACACACGGTAAAAGGAAGGGTTTGTTTCTCCTTTTCAGT	T to C substitution	C4341R	5A-E
CSNK1A1KO; HUWE1C4341R-2	8_4		CSNK1A1_sgRNA_Ex2	GCTAGAATCTCAGAAGGCCAGGCATCCCCA[473bp]GCTGTACGAGAGCAAGCTCTATAAGATTCTTCAAGGTGGGGTT	473 bp insertion	frameshift	HUWE1_C4341R_sgRNA1	CCATCGAGATGACAGGTCCACAGATCGCCTGCCTTCAGCTCACACACGGTAAAAGGAAGGGTTTGTTTCTCCTTTTCAGT	T to C substitution	C4341R	5A-E
CSNK1A1KO; HUWE1C4341R-3	8_5		CSNK1A1_sgRNA_Ex2	GCTAGAATCTCAGAAGGCCAGGCATCCCCA[473bp]GCTGTACGAGAGCAAGCTCTATAAGATTCTTCAAGGTGGGGTT	473 bp insertion	frameshift	HUWE1_C4341R_sgRNA1	CCATCGAGATGACAGGTCCACAGATCGCCTGCCTTCAGCTCACACACGGTAAAAGGAAGGGTTTGTTTCTCCTTTTCAGT	T to C substitution	C4341R	5A-E
