## Supplementary material for "The ubiquitin ligase HUWE1 enhances WNT signaling by antagonizing destruction complex-mediated β-catenin degradation and through a mechanism independent of β-catenin stability": File S2

### Sheet: CRISPRn
CRISPR guide oligonucleotides	Sequence (5'-3')	Primers for amplifying genomic sequence conataining target site	Sequence (5'-3')	Primer for sequencing target site	Sequence (5'-3')	Notes
CTNNB1_sgRNA_Ex3_II_A	CAC CGA CCA CAG CTC CTT CTC TGA G	CTNNB1_Ex3_For	TCG TTG CCA TTA AGC CAG TCT	CNNTB1_Ex3_Rev	AAC ATA GCA GCT CGT ACC CTC
CTNNB1_sgRNA_Ex3_II_B	AAA CCT CAG AGA AGG AGC TGT GGT C	CNNTB1_Ex3_Rev	AAC ATA GCA GCT CGT ACC CTC
CSNK1A1_sgRNA_Ex2_A	CAC CGC TTG CTC TCG TAC AGC AAC	CSNK1A1_Ex2_For	AGA ACA GTT TCC GAT CGC CT	CSNK1A1_Ex2_Seq	CGG ATT TCG TCA CTA CCC CC
CSNK1A1_sgRNA_Ex2_B	AAA CGT TGC TGT ACG AGA GCA AGC	CSNK1A1_Ex2_Rev	ATC AGA AGT GCC GCC GTA AA
CSNK1A1_sgRNA_Ex3_A	CAC CGT ACT AGT CAT GGA TCT TCT	CSNK1A1_Ex3_For	AGG CCA TAG GAA TCA GTG GC	CSNK1A1_Ex3_Seq	AAT TCA GCT GCC CTG GTA AC
CSNK1A1_sgRNA_Ex3_B	AAA CAG AAG ATC CAT GAC TAG TAC	CSNK1A1_Ex3_Rev	AGC TTT TCT AAG AGT CCC ACA CA
APC_sgRNA_Ex18-1_A	CAC CGA GAA GTT TGG AGA GAG AAC G	APC_Ex18_For	GGC CTG CGA AGT ACA AGG AT	APC_Ex18_Seq	CCC AAG GCA TCT CAT CGT AG
APC_sgRNA_Ex18-1_B	AAA CCG TTC TCT CTC CAA ACT TCT C	APC_Ex18_Rev	GTC GGC TGG GTA TTG ACC AT
APC_sgRNA_Ex18-2_A	CAC CGC CAG GAA CTT CTT CAA AGC G	APC_Ex18_For	GGC CTG CGA AGT ACA AGG AT	APC_Ex18_Seq	CCC AAG GCA TCT CAT CGT AG
APC_sgRNA_Ex18-2_B	AAA CGC CTT TGA AGA AGT TCC TGG C	APC_Ex18_Rev	GTC GGC TGG GTA TTG ACC AT
GSK3A_sgRNA_Ex4_A	CAC CGG CCC GAG ACA GTG TAC CGG G	GSK3A_Ex4_For	CAG CCG AGA GAG TTG GTT GT	GSK3A_Ex4_For	CAG CCG AGA GAG TTG GTT GT
GSK3A_sgRNA_Ex4_B	AAA CCC CGG TAC ACT GTC TCG GGC C	GSK3A_Ex4_Rev	CAA GGC TCT AAA GGC CCG AA
GSK3B_sgRNA_Ex5_A	CAC CGC AGT ATC AGG ATC CAA CAA G	GSK3B_Ex5_For	GGT TTC TGG CCC AAA GTT ACT G	GSK3B_Ex5_Rev	CTA CTC TCA CAG CTG CAC TAG TTT
GSK3B_sgRNA_Ex5_B	AAA CCT TGT TGG ATC CTG ATA CTG C	GSK3B_Ex5_Rev	CTA CTC TCA CAG CTG CAC TAG TTT
HUWE1_sgRNA_Ex1_A	CAC CGA CTG AAG AAG ACA CCT ACT G	HUWE1_Ex1_For	GGG ATG TGG GCC AGT TTG AT	HUWE1_Ex1_For	GGG ATG TGG GCC AGT TTG AT
HUWE1_sgRNA_Ex1_B	AAA CCA GTA GGT GTC TTC TTC AGT C	HUWE1_Ex1_Rev	TTT GCA GCT GTG GAA ACC AG
HUWE1_sgRNA_Ex2_A	CAC CGT AAT GAT GAG CAA CTT CTC T	HUWE1_Ex2_For	CCA GGT GGA TTG TTG GGG GA	HUWE1_Ex2_For	CCA GGT GGA TTG TTG GGG GA
HUWE1_sgRNA_Ex2_B	AAA CAG AGA AGT TGC TCA TCA TTA C	HUWE1_Ex2_Rev	ATG GAG AAC TCC GGT TAC ATT CT
AXIN1_sgRNA_Ex1_I_A	CAC CGA ACT TGC TCC GAG GTC CAA G	AXIN1_Ex1_For	TGC TTT GAG TTT GAG CGG GA	AXIN1_Ex1_For	TGC TTT GAG TTT GAG CGG GA
AXIN1_sgRNA_Ex1_I_B	AAA CCT TGG ACC TCG GAG CAA GTT C	AXIN1_Ex1_Rev	CTC CGA GCC TGT CCT CGT AT
AXIN2_sgRNA_Ex1_A	CAC CGA CAC CAG GCG GAA CGA AGA T	AXIN2_Ex1_For	ATG AGC ACC TCG CAG ATA GC	AXIN2_Ex1_Seq	AGC GCT ATG TTG GTG ACT TG
AXIN2_sgRNA_Ex1_B	AAA CAT CTT CGT TCC GCC TGG TGT C	AXIN2_Ex1_Rev	CAT CAC CGA CTG GAT CTC GG
AXIN2_sgRNA_Ex4_A	CAC CGT TAC TGC CCA CAC GAT AAG G	AXIN2_Ex4_For_II	GCC CAC ATT GGT CAT GTG TC	AXIN2_Ex4_Seq	AAT AGG GGA GCC TTT GCT CT
AXIN2_sgRNA_Ex4_B	AAA CCC TTA TCG TGT GGG CAG TAA C	AXIN2_Ex4_Rev_II	CCT TTG CCC TAG GGG ACC TT
HUWE1-IVT-2503-F	CAC CGT TGT AGC CGA GTT AGC AGC G	PS1057-NGS-F	TCC CTA CAC GAC GCT CTT CCG ATC TTG CTC CAA TTT TTG CAC CCC			Used for HEK293T cells
HUWE1-IVT-2503-R	AAA CCG CTG CTA ACT CGG CTA CAA C	PS1057-NGS-R	GTT CAG ACG TGT GCT CTT CCG ATC TGC CAG TTG TGC CTG ATA CCT			Used for HEK293T cells

### Sheet: Base editing
CRISPR guide oligonucleotides	Sequence (5'-3')	Primers for amplifying genomic sequence conataining target site	Sequence (5'-3')	Primer for sequencing target site	Sequence (5'-3')
HUWE1_C4341R_sgRNA1_A	ACA CCA CCA TGT GTG AGC TGA AGG CG	Huwe1_C4341A_pcr_fw	TAC CCT AGG CAA CGC TAG TT	Huwe1-C4341R-seq-fw	TGC GTT CTT TCG ATC AAG CT
HUWE1_C4341R_sgRNA1_B	AAA ACG CCT TCA GCT CAC ACA TGG TG	Huwe1_C4341A_pcr_rv	CAC TCG CCC ATA GGC TAA AGT

### Sheet: CRISPRi
CRISPR guide oligonucleotides	Sequence (5'-3')
HUWE1-CRISPRi-sgRNA1-A	CAC CGT TAC TGA CTG CAG TAG CCG
HUWE1-CRISPRi-sgRNA1-B	AAA CCG GCT ACT GCA GTC AGT AAC
HUWE1-CRISPRi-sgRNA2-A	CAC CGT AGC TAC TTC GGC TTT GGT
HUWE1-CRISPRi-sgRNA2-B	AAA CAC CAA AGC CGA AGT AGC TAC
HUWE1-CRISPRi-sgRNAscr1-A	CAC CAT CAC CTG GTA GCT CGT GGA
HUWE1-CRISPRi-sgRNAscr1-B	AAA CTC CAC GAG CTA CCA GGT GAT

### Sheet: qRT-PCR
qRT-PCR primers	Sequence (5'-3')
hAXIN2-RT-PCR-1-FOR	GTC CAG CAA AAC TCT GAG GG
hAXIN2-RT-PCR-1-REV	CTG GTG CAA AGA CAT AGC CA
hRNF43_RT_PCR_1_fw	CAT CAG CAT CGT CAA GCT GGA
hRNF43_RT_PCR_1_rv	TTA CCC CAG ATC AAC ACC ACT
hTNFRSF19_RT_PCR_1_fw	CCA GCA AGG TCA ACC TCG T
hTNFRSF19_RT_PCR_1_rv	CAG AGC CGT TGT ACT GAA TGT
hNKD1_RT_PCR_1_fw	GGG AAA CTT CAC TCC AAG CC
hNKD1_RT_PCR_1_rv	CTC CCG ATC CAC TCC TCG AT
hHPRT1-RT-PCR-1-FOR	TGC TGA GGA TTT GGA AAG GG
hHPRT1- RT-PCR-1-REV	ACA GAG GGC TAC AAT GTG ATG
